# Cannabinoids vs. whole metabolome: relevance of cannabinomics in analyzing *Cannabis* varieties

**DOI:** 10.1101/2021.06.07.447363

**Authors:** Pedro G. Vásquez-Ocmín, Guillaume Marti, Maxime Bonhomme, Fabienne Mathis, Sylvie Fournier, Stéphane Bertani, Alexandre Maciuk

## Abstract

*Cannabis sativa* has a long history of domestication both for its bioactive compounds and its fibers. This has produced hundreds of varieties, usually characterized in the literature by chemotypes, with Δ^9^-THC and CBD content as the main markers. However, chemotyping could also be done based on minor compounds (phytocannabinoids and others). In this work, a workflow, which we propose to name cannabinomics, combines mass spectrometry of the whole metabolome and statistical analysis to help differentiate *C. sativa* varieties and deciphering their characteristic markers. By applying this cannabinomics approach to the data obtained from 20 varieties of *C. sativa* (classically classified as chemotype I, II, or III), we compared the results with those obtained by a targeted quantification of 11 phytocannabinoids. Cannabinomics can be considered as a complementary tool for phenotyping and genotyping, allowing the identification of minor compounds playing a key role as markers of differentiation.
