## Supplementary material for "Cannabinoids vs. whole metabolome: relevance of cannabinomics in analyzing *Cannabis* varieties": supp info2_SSR markers

### Sheet: Feuil1
Locus	Repeat	Primers (5'-3')	Alleles Size Range (bp)	Na	Ta
ANUCS201	(GA)26	GGTTCAATGGAGATTCTCGT	161–223	18	52
		CCACTAAACCAAAAGTACTCTTC
ANUCS202	(GA)20	AGGACCAATTTTGAATATGC	147–185	14	52
		AGAGAGGGAAGGGCTAACTA
ANUCS204	(CT)26	TGGAAGATATGCAACTGGAG	128–184	14	54
		*AACGAAGATAAGCACGAACA
ANUCS205	(CT)21	TTGACTAACCGGCAAAGATA	172–242	18	54
		*AAATTCAAAACCGATTCTCAG
ANUCS301	(TTA)15	ATATGGTTGAAATCCATTGC	209–261	13	52
		TAACAAAGTTTCGTGAGGGT
ANUCS302	(CAA)7–(CAA)4‡	AACATAAACACCAACAACTGC	140–173	10	52
		ATGGTTGATGTTTTGATGGT
ANUCS303	(GTG)7	TAATCAACAATGACAATGGC	141–156	5	52
		GATTAAGGTCCTCGACGATA
ANUCS304	(TCT)8TCA(TCT)7	TCTTCACTCACCTCCTCTCT	167–230	15	54
		*TCTTTAAGCGGGACTCGT
ANUCS305	(TGG)10	AAAGTTGGTCTGAGAAGCAAT	141–162	7	54
		*CCTAGGAACTTTCGACAACA
C11-CANN1	(GAT)8(GGT)7	GTGGTGGTGATGATGATAATGG	150-175	5	52
(P4)		TGAATTGGTTACGATGGCG
C08-CANN2	(GA)21	GCAAGAAGTAGAGAGACAATCC	171-203	9	52
(P9)		CCCTCAACACTCATTAACTCAC
H11-CANNI	(CT)18	GCATGTGGTTGTTTCGTACCC	285-297	7	52
(P13)		CAGCGAACATTCACTCTAGCTC
B02-CANN2	(AAG) 10	CAACCAAATGAGAATGCAACC	163-172	3	52
(P14)		TGTTTCTTCACTGCACCC
H09-CANN2	(GA)15	CGTACAGTGATCGTAGTTGAG	204-224	6	52
(P15)		ACACATACAGAGAGAGCCC
B05-CANN1	(TTG)9	TTGATGGTGGTGAAACGGC	235-244	4	52
(P19)		CCCCAATCTCAATCTCAACCC
BO1-CANN1	(GAA)13(A)(GAA) 3	TGGAGTCAAATGAAAGGGAAC	323-339	5	52
(P6)		CCATAGCATTATCCCACTCAAG
Multiplex 1	ANUCS204	ANUCS205	ANUCS303
Multiplex 2	ANUCS304	ANUCS305
